# Evolution of a Plasmid Regulatory Circuit Ameliorates Plasmid Fitness Cost

**DOI:** 10.1101/2024.02.05.579024

**Authors:** Clinton A. Elg, Erin Mack, Michael Rolfsmeier, Thomas C. McLean, Olivia Kosterlitz, Elizabeth Soderling, Solana Narum, Paul A. Rowley, Christopher M. Thomas, Eva M. Top

## Abstract

Plasmids play a major role in rapid adaptation of bacteria by facilitating horizontal transfer of diverse genes, most notably those conferring antibiotic resistance. While most plasmids that replicate in a broad range of bacteria also persist well in diverse hosts, there are exceptions that are poorly understood. We investigated why a broad-host range plasmid, pBP136, originally found in clinical *Bordetella pertussis* isolates, quickly became extinct in laboratory *Escherichia coli* populations. Through experimental evolution we found that inactivation of a previously uncharacterized plasmid gene, *upf31*, drastically improved plasmid maintenance in *E. coli*. This gene inactivation resulted in decreased transcription of the global plasmid regulators (*korA*, *korB,* and *korC)* and numerous genes in their regulons. It also caused transcriptional changes in many chromosomal genes primarily related to metabolism. *In silico* analyses suggested that the change in plasmid transcriptome may be initiated by Upf31 interacting with the plasmid regulator KorB. Expression of *upf31 in trans* negatively affected persistence of pBP136Δ*upf31* as well as the closely related archetypal IncP-1β plasmid R751, which is stable in *E. coli* and natively encodes a truncated *upf31* allele. Our results demonstrate that while the *upf31* allele in pBP136 might advantageously modulate gene expression in its original host, *B. pertussis*, it has harmful effects in *E. coli*. Thus, evolution of a single plasmid gene can change the range of hosts in which that plasmid persists, due to effects on the regulation of plasmid gene transcription.
