## Supplemental Data S1 for "Evolution of a Plasmid Regulatory Circuit Ameliorates Plasmid Fitness Cost"

### Sheet: Sheet1
Plasmid	acc.ver	% identity	alignment length	mismatches	gap opens	query start	query end	subject start	subject end	evalue	bit score
pPaeBURNS1	MN386974.1	95.704	675	29	0	1	675	16058	16732	0	1086
pTT25	MH392243.1	95.704	675	29	0	1	675	68387	67713	0	1086
pTT11	MH392242.1	95.704	675	29	0	1	675	38312	37638	0	1086
pTL9	MH392241.1	95.704	675	29	0	1	675	92538	91864	0	1086
pTL52	MH392239.1	95.704	675	29	0	1	675	38902	38228	0	1086
pTL25	MH392236.1	95.704	675	29	0	1	675	87577	86903	0	1086
pTL21	MH392235.1	95.704	675	29	0	1	675	38900	38226	0	1086
pTL16	MH392234.1	95.704	675	29	0	1	675	45290	44616	0	1086
pTK9	MH392233.1	95.704	675	29	0	1	675	61406	60732	0	1086
PX32_5	CP038640.1	95.704	675	29	0	1	675	50276	50950	0	1086
p2-T1	CP021650.1	95.704	675	29	0	1	675	40571	41245	0	1086
Rhodoferax sp. DCY110 plasmid unnamed2 sequence	CP019238.1	95.704	675	29	0	1	675	8487	7813	0	1086
pHB44	KU356988.1	95.704	675	29	0	1	675	15922	16596	0	1086
pBCO_3	CP120952.1	95.704	675	29	0	1	675	35057	34383	0	1086
PECC33_49	CP098487.1	95.704	675	29	0	1	675	44436	45110	0	1086
pA22732-IMP	KJ588780.1	95.704	675	29	0	1	675	15921	16595	0	1086
PBYT1_2	CP072561.1	95.704	675	29	0	1	675	19890	19216	0	1086
PYKCT011_1	LC623931.1	95.704	675	29	0	1	675	42912	42238	0	1086
pYKBU009	LC623927.1	95.704	675	29	0	1	675	38487	37813	0	1086
pYKBF005	LC623914.1	95.704	675	29	0	1	675	45425	44751	0	1086
pYKAZ004	LC623913.1	95.704	675	29	0	1	675	44072	43398	0	1086
pMNCI062	LC623897.1	95.704	675	29	0	1	675	23929	23255	0	1086
pMH0621_02Tc	LC623884.1	95.704	675	29	0	1	675	50096	49422	0	1086
PBYT5_3	CP097492.1	95.704	675	29	0	1	675	38154	37480	0	1086
Caballeronia grimmiae strain Lep1A1 plasmid p5	CP084278.1	95.704	675	29	0	1	675	56079	55405	0	1086
pAAA83	AB852526.1	95.704	675	29	0	1	675	31407	30733	0	1086
pIMP4-ECL352	CP083711.1	95.704	675	29	0	1	675	66661	67335	0	1086
pKAM345	AP024949.1	95.704	675	29	0	1	675	51614	50940	0	1086
pKAM339	AP024942.1	95.704	675	29	0	1	675	50457	49783	0	1086
pBHB	KC771559.1	95.704	675	29	0	1	675	104526	103852	0	1086
pRWC72a	JX486125.1	95.704	675	29	0	1	675	15932	16606	0	1086
pKSP212	JX469831.1	95.704	675	29	0	1	675	15921	16595	0	1086
pNXM63_IMP	MW150990.1	95.704	675	29	0	1	675	15921	16595	0	1086
pDCB2	CP065408.1	95.704	675	29	0	1	675	11772	12446	0	1086
pDB1	JQ436721.1	95.704	675	29	0	1	675	49350	50024	0	1086
pAKD33	JN106174.1	95.704	675	29	0	1	675	15924	16598	0	1086
pAKD31	JN106173.1	95.704	675	29	0	1	675	15921	16595	0	1086
pAKD18	JN106169.1	95.704	675	29	0	1	675	15921	16595	0	1086
pAKD17	JN106168.1	95.704	675	29	0	1	675	15921	16595	0	1086
pAKD15	JN106166.1	95.704	675	29	0	1	675	15921	16595	0	1086
pAKD14	JN106165.1	95.704	675	29	0	1	675	15921	16595	0	1086
pSR8	CP062120.1	95.704	675	29	0	1	675	58020	57346	0	1086
pKAM330	AP023401.1	95.704	675	29	0	1	675	41158	40484	0	1086
pW2	FJ948173.1	95.704	675	29	0	1	675	10525	11199	0	1086
pJP4	AY365053.1	95.704	675	29	0	1	675	71769	72443	0	1086
pTP6	AM048832.1	95.704	675	29	0	1	675	26410	27084	0	1086
PEG1_1	MG879028.1	95.556	675	30	0	1	675	31433	32107	0	1081
p31A20001	OQ821187.1	95.556	675	30	0	1	675	23200	23874	0	1081
p31A19009	OQ821186.1	95.556	675	30	0	1	675	21873	22547	0	1081
pBS64	KU356987.1	95.556	675	30	0	1	675	15920	16594	0	1081
pMBUI8	KC170279.1	95.556	675	30	0	1	675	15921	16595	0	1081
pWE_C_2	MW574946.1	95.556	675	30	0	1	675	15690	16364	0	1081
pTE_C_4	MW574939.1	95.556	675	30	0	1	675	54616	53942	0	1081
pB8	AJ863570.1	95.556	675	30	0	1	675	25160	25834	0	1081
p334D3	CP119681.1	95.407	675	31	0	1	675	30500	31174	0	1075
pAKD1	JN106164.1	95.407	675	31	0	1	675	15931	16605	0	1075
pSN1104_59	AP018709.1	94.815	675	35	0	1	675	27501	26827	0	1053
PSM02227-07	LC623903.1	94.815	675	35	0	1	675	36906	36232	0	1053
Klebsiella sp. w6 plasmid unnamed	CP136908.1	94.519	675	37	0	1	675	19496	18822	0	1042
Pantoea stewartii strain HR3-48 plasmid unnamed	CP099541.1	94.519	675	37	0	1	675	186116	186790	0	1042
pENT01	CP005992.1	94.519	675	37	0	1	675	46807	47481	0	1042
pTL43	MH392237.1	93.778	675	42	0	1	675	57593	56919	0	1014
PLM159_2	CP018471.1	93.778	675	42	0	1	675	16569	17243	0	1014
Delftia tsuruhatensis strain Ery-6A plasmid unnamed1	CP120957.1	93.63	675	43	0	1	675	13539	14213	0	1009
pRSB111	AM260957.1	93.63	675	43	0	1	675	929	1603	0	1009
pB3	AJ639924.1	93.63	675	43	0	1	675	17423	18097	0	1009
pALTS29	MN366358.1	93.481	675	44	0	1	675	15932	16606	0	1003
