## Supplemental Data S4 for "Evolution of a Plasmid Regulatory Circuit Ameliorates Plasmid Fitness Cost"

### Sheet: Downregulated Pathways
Category	Term	Count	%	PValue	Genes	List Total	Pop Hits	Pop Total	Fold Enrichment	Bonferroni	Benjamini	FDR
KEGG_PATHWAY	eco00910:Nitrogen metabolism	12	5.08475	8.79533e-08	NAPA, NAPB, NARU, NARV, HCP, NARK, NRFA, NARG, NARH, NARY, NARI, NARZ	116	24	1722	7.42241	4.83742e-06	4.83743e-06	4.57357e-06
KEGG_PATHWAY	eco02020:Two-component system	23	9.74576	0.0012662	NARL, CYDB, CYDA, NARG, FRDD, NARH, NARI, NARJ, HYAB, HYBC, HYAC, GLSA, NARV, HYAA, CYDX, FDNG, FDNH, FDNI, ATOC, HYBO, NARW, NARY, NARZ	116	170	1722	2.00842	0.0673123	0.0289763	0.0273958
KEGG_PATHWAY	eco02060:Phosphotransferase system (PTS)	10	4.23729	0.00158053	SRLA, SGCC, SRLB, MANZ, SGCB, GATA, GATB, MANY, MANX, SRLE	116	43	1722	3.45229	0.0833208	0.0289763	0.0273958
KEGG_PATHWAY	eco02024:Quorum sensing	11	4.66102	0.00832385	YDCS, LSRK, LSRB, YDCU, YDCT, YDCV, GADC, LSRF, LSRD, LSRC, LSRG	116	64	1722	2.55145	0.368545	0.0916575	0.086658
KEGG_PATHWAY	eco00633:Nitrotoluene degradation	4	1.69492	0.0083325	HYBC, HYAB, HYAA, HYBO	116	7	1722	8.48276	0.368847	0.0916575	0.086658
KEGG_PATHWAY	eco00051:Fructose and mannose metabolism	8	3.38983	0.0212808	SRLD, SRLA, SRLB, MANZ, RHMD, MANY, MANX, SRLE	116	43	1722	2.76183	0.693665	0.195074	0.184433
KEGG_PATHWAY	eco00052:Galactose metabolism	7	2.9661	0.025589	GATZ, SGCC, SGCB, GATA, MELA, GATB, GATD	116	35	1722	2.96897	0.759664	0.201057	0.19009
KEGG_PATHWAY	eco01120:Microbial metabolism in diverse environments	25	10.5932	0.0714984	NAPA, PDXI, NAPB, PATD, FUMB, ARAD, ACNA, NARG, NARH, NARI, HYAB, NARV, HYAA, NRFA, NARY, NARZ, AGP, RHMD, FRDD, HYBC, GARK, TDCE, ALDB, HYBO, ADHE	116	268	1722	1.38478	0.983094	0.491551	0.46474
KEGG_PATHWAY	eco00450:Selenocompound metabolism	4	1.69492	0.0994551	YGFK, YGFM, YNFF, YNFE	116	17	1722	3.4929	0.996854	0.607781	0.574629

### Sheet: Upregulated Pathways
Category	Term	Count	%	PValue	Genes	List Total	Pop Hits	Pop Total	Fold Enrichment	Bonferroni	Benjamini	FDR
KEGG_PATHWAY	eco01053:Biosynthesis of siderophore group nonribosomal peptides	7	1.71569	2.17652e-06	ENTA, ENTB, ENTC, ENTD, ENTE, ENTF, ENTH	118	8	1722	12.7691	0.000147992	0.000148003	0.000148003
KEGG_PATHWAY	eco02010:ABC transporters	29	7.10784	8.853e-06	ARGT, CYSW, CYSU, NLPA, PROV, CYSP, LIVH, PROW, FEPB, LIVK, LIVJ, FEPC, FEPD, PSTB, PSTA, FEPG, PSTC, TAUC, TAUA, SBP, YDDA, PSTS, MGLA, FHUB, FHUC, FHUD, YOJI, FECB, FECC	118	179	1722	2.36426	0.000601825	0.000301002	0.000301002
KEGG_PATHWAY	eco00920:Sulfur metabolism	9	2.20588	0.000751223	SBP, CYSJ, CYSW, CYSU, CYSD, GLPE, TAUC, CYSP, TAUA	118	31	1722	4.23674	0.0498186	0.0170277	0.0170277
KEGG_PATHWAY	eco02020:Two-component system	22	5.39216	0.00375773	WZC, EMRK, UHPC, UHPB, FECI, PSTS, KDPA, FECR, SDIA, EMRY, FEPA, UHPT, FIMZ, YQEF, CITX, RCSA, CUSF, ARNB, CUSC, WZB, FLIA, WZA	118	170	1722	1.88853	0.225863	0.0638814	0.0638814
KEGG_PATHWAY	eco02026:Biofilm formation - Escherichia coli	9	2.20588	0.0639124	CSGD, CSGC, CSGB, RCSA, FLU, FLIA, WZA, PGAD, SDIA	118	64	1722	2.05217	0.988792	0.869209	0.869209
