## Supplemental Data S5 for "Evolution of a Plasmid Regulatory Circuit Ameliorates Plasmid Fitness Cost"

### Sheet: pBP136-Upf31.0 results
Candidate Protein	Bait Protein	pTM	ipTM	Ranking_confidence (0.2pTM + 0.8ipTM)
Upf31	Upf31	0.83	0.87	0.862
TraD	Upf31	0.67	0.69	0.686
KorB	Upf31	0.58	0.65	0.636
IncC2	Upf31	0.67	0.48	0.518
TrbM	Upf31	0.65	0.46	0.498
KlcB	Upf31	0.62	0.46	0.492
KleA	Upf31	0.71	0.38	0.446
KfrB	Upf31	0.68	0.37	0.432
IncC1	Upf31	0.56	0.36	0.4
TrbI	Upf31	0.39	0.37	0.374
TraE	Upf31	0.69	0.29	0.37
Upf30.5	Upf31	0.64	0.3	0.368
TraC	Upf31	0.31	0.38	0.366
TraF	Upf31	0.6	0.29	0.352
KfrC	Upf31	0.51	0.28	0.326
TrbA	Upf31	0.67	0.24	0.326
TrbE	Upf31	0.66	0.22	0.308
TraG	Upf31	0.62	0.22	0.3
Putative_XF1597	Upf31	0.67	0.17	0.27
KorC	Upf31	0.66	0.17	0.268
Putative_XF1596	Upf31	0.65	0.17	0.266
TrbH	Upf31	0.59	0.18	0.262
Ssb	Upf31	0.63	0.15	0.246
TraI	Upf31	0.46	0.19	0.244
TrbD	Upf31	0.66	0.14	0.244
TrbK	Upf31	0.68	0.13	0.24
TrbP	Upf31	0.55	0.16	0.238
TraH	Upf31	0.61	0.14	0.234
KlcA	Upf31	0.53	0.16	0.234
TrbN	Upf31	0.53	0.16	0.234
KorA	Upf31	0.67	0.12	0.23
TraL	Upf31	0.52	0.15	0.224
TrbF	Upf31	0.43	0.17	0.222
TrbC	Upf31	0.59	0.13	0.222
TraJ	Upf31	0.62	0.12	0.22
TrfA	Upf31	0.48	0.15	0.216
TrbO	Upf31	0.66	0.1	0.212
TraM	Upf31	0.58	0.12	0.212
TrbB	Upf31	0.44	0.14	0.2
TraK	Upf31	0.59	0.1	0.198
TrbJ	Upf31	0.47	0.13	0.198
TrbL	Upf31	0.37	0.15	0.194
KleE	Upf31	0.6	0.09	0.192
TrbG	Upf31	0.44	0.13	0.192
ParA	Upf31	0.47	0.12	0.19
KfrA	Upf31	0.43	0.09	0.158
